# Translation fidelity and respiration deficits in CLPP-deficient tissues: Mechanistic insights from mitochondrial complexome

**DOI:** 10.1101/2023.09.29.560101

**Authors:** Jana Key, Suzana Gispert, Gabriele Koepf, Julia Steinhoff-Wagner, Marina Reichlmeir, Georg Auburger

## Abstract

Mitochondrial matrix peptidase CLPP is crucial during cell stress. Its loss causes Perrault syndrome type 3 (PRLTS3) with infertility, neurodegeneration and growth deficit. Its target proteins are disaggregated by CLPX, which also regulates heme biosynthesis via unfolding ALAS enzyme, providing access of pyridoxal-5’-phosphate (PLP). Despite efforts in diverse organisms with multiple techniques, CLPXP substrates remain controversial. Here, avoiding recombinant overexpression, we employed complexomics in mitochondria from three mouse tissues to identify endogenous targets. CLPP absence caused accumulation and dispersion of CLPX-VWA8 as AAA+ unfoldases, and of PLPBP. Similar changes and CLPX-VWA8 comigration were evident for mitoribosomal central protuberance clusters, translation factors like GFM1-HARS2, RNA granule components LRPPRC-SLIRP, and enzymes OAT-ALDH18A1. Mitochondrially translated proteins in testis showed reductions to <30% for MTCO1-3, misassembly of complex-IV supercomplex, and accumulated metal-binding assembly factors COX15-SFXN4. Indeed, heavy metal levels were increased for iron, molybdenum, cobalt and manganese. RT-qPCR showed compensatory downregulation only for *Clpx* mRNA, most accumulated proteins appeared transcriptionally upregulated. Immunoblots validated VWA8, MRPL38, MRPL18, GFM1 and OAT accumulation. Coimmunoprecipitation confirmed CLPX binding to MRPL38, GFM1 and OAT, so excess CLPX and PLP may affect their activity. Our data elucidate mechanistically the mitochondrial translation fidelity deficits, which underlie progressive hearing impairment in PRLTS3.
