## Supplementary material for "Translation fidelity and respiration deficits in CLPP-deficient tissues: Mechanistic insights from mitochondrial complexome": TableS2_Metal_analyses.xlsx

### Sheet: Raw data
Original sample number	Running sample number	Treatment group	Fresh matter (FM)	Dry matter (DM)	Calcium concentration per FM	Calcium concentration per DM	Cobalt concentration per FM	Cobalt concentration per DM	Copper per FM	Copper concentration per DM	Iron concentration per FM	Iron concentration per DM	Magnesium concentration per FM	Magnesium concentration per DM	Manganese concentration per FM	Manganese concentration per DM	Molybdenum concentration per FM	Molybdenum concentration per DM	Nickel concentration per FM	Nickel concentration per DM	Vanadium concentration per FM	Vanadium concentration per DM	Zinc concentration per FM	Zinc concentration per DM	Selenium concentration per FM	Selenium concentration per DM
			[g]	[%]	[ppm]	[ppm]	[ppb]	[ppb]	[ppm]	[ppm]	[ppm]	[ppm]	[ppm]	[ppm]	[ppm]	[ppm]	[ppb]	[ppb]	[ppb]	[ppb]	[ppb]	[ppb]	[ppm]	[ppm]	[ppb]	[ppb]
53.1	1	1	0.4935	23.1611	44.4037	191.717	9.65889	41.7031	4.72806	20.4138	18.6938	80.7119	155.813	672.738	0.32171	1.38901	50.1737	216.629	1.28371	5.54255	1.45993	6.30337	13.3003	57.425	178.091	768.922
53.2	2	1	0.498	22.2289	51.208	230.367	7.13398	32.0933	4.77539	21.4828	20.0836	90.3492	164.892	741.79	0.423255	1.90407	53.3852	240.161	3.75924	16.9115	5.38322	24.2172	13.4797	60.6403	177.513	798.567
55.13	3	1	0.4898	23.3565	55.5434	237.807	9.59013	41.0598	6.10222	26.1264	22.0987	94.6147	148.67	636.525	0.304289	1.30281	67.0883	287.236	18.6284	79.7569	2.66394	11.4056	16.4073	70.2472	163.393	699.562
54.16	4	1	0.479	23.0898	49.9771	216.447	8.92638	38.6594	4.9004	21.2232	20.1281	87.1731	169.703	734.97	0.317514	1.37513	55.4732	240.25	12.1032	52.418	1.89272	8.19724	13.0239	56.4054	154.109	667.436
54.19	5	1	0.5061	23.3353	260.256	1115.29	9.34212	40.0343	4.77035	20.4426	18.9389	81.16	163.301	699.801	0.281787	1.20756	48.3441	207.171	12.1074	51.8845	1.78916	7.66717	12.6911	54.386	142.753	611.748
53.8	6	1	0.5049	26.4013	60.2743	228.301	6.56109	24.8514	4.85497	18.3891	18.886	71.5344	166.182	629.449	0.376883	1.42752	49.0283	185.704	11.5277	43.6635	0.959861	3.63566	13.2705	50.2646	177.449	672.125
53.11	7	1	0.4957	25.3177	51.0887	201.79	8.98931	35.506	4.78373	18.8948	19.6258	77.518	173.581	685.61	0.309507	1.22249	51.4778	203.327	4.86724	19.2246	2.63739	10.4172	13.011	51.391	153.155	604.931
51.34	8	1	0.4995	22.8829	72.0215	314.74	7.95045	34.7441	5.39544	23.5785	17.5738	76.7988	161.699	706.639	0.359892	1.57276	48.7797	213.171	12.2828	53.677	0.499634	2.18344	12.613	55.1197	144.401	631.044
55.22	9	1	0.5022	23.636	43.9927	186.126	9.04882	38.2841	4.6676	19.7479	17.7217	74.9775	161.032	681.301	0.303315	1.28327	52.5616	222.379	0	0	0	0	12.4681	52.7503	147.808	625.35
5	10	1	0.4071	19.3564	45.3542	234.311	8.4082	43.4388	4.35126	22.4797	19.0615	98.4763	173.197	894.777	0.394876	2.04002	38.4824	198.809	13.8459	71.5313	0	0	12.8273	66.2689	164.176	848.174
53.5	11	2	0.422	20.7109	49.3054	238.065	11.3705	54.9009	4.66707	22.5344	24.3529	117.585	163.796	790.868	0.382585	1.84727	65.5771	316.631	4.93095	23.8085	3.09828	14.9597	12.7739	61.677	167.157	807.096
55.9	12	2	0.4019	22.5678	47.8303	211.941	10.9171	48.3746	4.40675	19.5267	24.3935	108.09	175.347	776.98	0.420706	1.86419	69.1906	306.59	4.88229	21.6339	3.86461	17.1245	13.958	61.8491	160.941	713.145
54.17	13	2	0.452	21.5044	893.925	4156.94	11.017	51.2315	5.00565	23.2773	25.5165	118.657	172.051	800.071	0.429351	1.99657	61.5319	286.136	5.54301	25.7761	0.121094	0.563114	14.0293	65.2391	155.489	723.056
54.18	14	2	0.4157	22.4922	60.6432	269.619	7.52818	33.4702	5.30018	23.5645	25.8323	114.85	171.245	761.354	0.399561	1.77644	74.3442	330.533	6.26025	27.833	2.6887	11.9539	13.924	61.906	166.037	738.197
55.10	15	2	0.4518	22.2001	168.825	760.47	10.7616	48.4756	4.87263	21.9487	22.9817	103.521	178.912	805.908	0.314102	1.41487	62.4958	281.511	0	0	1.99415	8.9826	14.058	63.324	158.373	713.39
53.6	16	2	0.4198	21.1053	90.7541	430.006	9.28246	43.9817	4.6574	22.0674	23.9194	113.334	168.543	798.582	0.416766	1.9747	70.0918	332.106	4.83847	22.9254	0.548346	2.59815	13.6945	64.8866	165.056	782.061
53.12	17	2	0.4345	20.3913	64.1846	314.766	10.7864	52.897	5.19808	25.4917	26.113	128.06	165.81	813.145	0.335777	1.64667	61.345	300.84	0.971049	4.76209	1.04594	5.12934	13.8428	67.8859	170.328	835.302
51.31	18	2	0.455	20.3516	43.1627	212.085	9.31944	45.792	5.06732	24.8988	26.369	129.567	163.753	804.619	0.347183	1.70592	57.3299	281.696	12.9451	63.6073	0	0	13.526	66.4615	165.258	812.014
51.32	19	2	0.4381	26.1812	62.4739	238.621	9.20601	35.1626	4.77481	18.2375	23.7239	90.6143	164.638	628.841	0.361378	1.38029	69.4696	265.341	7.17749	27.4146	1.50541	5.74995	13.1162	50.0977	158.53	605.511
54.26	20	2	0.4182	20.7556	62.7704	302.426	7.3718	35.5171	4.81875	23.2166	23.6978	114.175	354.107	1706.08	0.406756	1.95974	59.9958	289.058	7.83051	37.7272	2.65287	12.7815	13.0849	63.0425	155.947	751.346
		1: wild type																	A value of zero is set below the detection limit
		2: ClpP null
